# Translating clinical gene sequencing into a foundational representation of tumor subtype

**DOI:** 10.1101/2025.09.08.674723

**Authors:** JungHo Kong, Ingoo Lee, Dean Boecher, Akshat Singhal, Marcus R. Kelly, Jimin Moon, Chang Ho Ahn, Chan-Young Ock, Tannavee Kumar, Timothy Sears, David Laub, Sarah Wright, Patrick Wall, Hannah Carter, Zhen Wang, Trey Ideker

## Abstract

While gene sequencing is routine in cancer care, translating sequences into treatment decisions remains a challenge. Here we introduce MutationProjector, an AI foundation model that transforms tumor mutation profiles into a compact representation of cancer subtype, with broad implications for diagnosis and therapy. MutationProjector is pre-trained by integrating genomic alterations from >30,000 tumors with extensive molecular knowledge, yielding a model that accurately reconstructs held-out genetic profiles (demonstrating strong generalization) and determines subtype representations from altered molecular pathways (enabling model interpretability). We evaluate MutationProjector in independent tasks related to prediction of immunotherapy response, prediction of chemotherapy response, and classification of metastasis, recording leading performance in all areas. Each task identifies key biomarkers of interest, including *KMT2A* and *KRAS*-*STK11* alterations which govern immunotherapy response.
