## Supplementary Table for "Translating clinical gene sequencing into a foundational representation of tumor subtype"

### Sheet: DESCRIPTION
Name	Description
Supp_Table1	Shared number of edges between networks
Supp_Table2	Gene co-alteration frequencies in predicted responder and non-responder in immunotherapy-treated lung cancer patients
Supp_Table3	Gene alteration frequencies in predicted responder and non-responder in immunotherapy-treated lung cancer patients
Supp_Table4	Number of patients with identified immune phenotypes

### Sheet: Supp_Table1
network1	network2	similarity(Jaccard_Index)
Transcriptional_regulation	E3_ubiquitination	0.000549904
Transcriptional_regulation	Phosphorylation	0.00447902
Transcriptional_regulation	Physical_PPI	0.0200734
Transcriptional_regulation	Genetic_Interaction	0.010032
Transcriptional_regulation	DDRAM	0.0015625
Transcriptional_regulation	STRING	0.032119
Transcriptional_regulation	PCNET	0.0323992
E3_ubiquitination	Phosphorylation	0.00108108
E3_ubiquitination	Physical_PPI	0.010167
E3_ubiquitination	Genetic_Interaction	0.0028715
E3_ubiquitination	DDRAM	0.00196078
E3_ubiquitination	STRING	0.013206
E3_ubiquitination	PCNET	0.00445463
Phosphorylation	Physical_PPI	0.0413864
Phosphorylation	Genetic_Interaction	0.0248731
Phosphorylation	DDRAM	0.00532387
Phosphorylation	STRING	0.0442084
Phosphorylation	PCNET	0.0217351
Physical_PPI	Genetic_Interaction	0.0188679
Physical_PPI	DDRAM	0.0158932
Physical_PPI	STRING	0.0682905
Physical_PPI	PCNET	0.0370666
Genetic_Interaction	DDRAM	0.0184127
Genetic_Interaction	STRING	0.0329743
Genetic_Interaction	PCNET	0.0207451
DDRAM	STRING	0.0228004
DDRAM	PCNET	0.00895956
STRING	PCNET	0.0936909

### Sheet: Supp_Table2
predicted_group	gene1	gene2	number of samples with co-alteration	co-alteration (%)	pval	pval_bh
pred_NR	KEAP1	STK11	24	0.131148	1.66528e-09	4.6628e-08
pred_NR	SMARCA4	STK11	18	0.0983607	1.63769e-06	2.29277e-05
pred_NR	SMARCA4	KEAP1	14	0.0765027	0.00017575	0.00164033
pred_NR	KRAS	STK11	26	0.142077	0.00789916	0.0552941
pred_NR	CDKN2A	NOTCH2	3	0.0163934	0.0190061	0.106434
pred_NR	KRAS	SMARCA4	17	0.0928962	0.0410091	0.191376
pred_NR	NOTCH2	KMT2A	1	0.00546448	0.125822	0.50329
pred_NR	CDKN2A	SMARCA4	8	0.0437158	0.185513	0.649295
pred_NR	CDKN2A	STK11	10	0.0546448	0.372106	0.744212
pred_NR	CDKN2A	KEAP1	9	0.0491803	0.337058	0.744212
pred_NR	KRAS	BRAF	1	0.00546448	0.24284	0.744212
pred_NR	KRAS	KEAP1	18	0.0983607	0.350054	0.744212
pred_NR	KEAP1	KMT2A	2	0.010929	0.350068	0.744212
pred_NR	CDKN2A	BRAF	0	0	0.354169	0.744212
pred_NR	SMARCA4	NOTCH2	1	0.00546448	0.501622	0.93636
pred_NR	KRAS	CDKN2A	14	0.0765027	0.847766	1
pred_NR	SMARCA4	BRAF	1	0.00546448	1	1
pred_NR	CDKN2A	KMT2A	1	0.00546448	1	1
pred_NR	KRAS	NOTCH2	2	0.010929	1	1
pred_NR	KRAS	KMT2A	3	0.0163934	0.690301	1
pred_NR	KEAP1	BRAF	1	0.00546448	1	1
pred_NR	KEAP1	NOTCH2	1	0.00546448	1	1
pred_NR	SMARCA4	KMT2A	0	0	0.59175	1
pred_NR	NOTCH2	BRAF	0	0	1	1
pred_NR	NOTCH2	STK11	1	0.00546448	1	1
pred_NR	BRAF	KMT2A	0	0	1	1
pred_NR	BRAF	STK11	2	0.010929	0.674596	1
pred_NR	KMT2A	STK11	1	0.00546448	1	1
pred_R	KRAS	CDKN2A	1	0.0217391	0.0636963	1
pred_R	KRAS	SMARCA4	3	0.0652174	0.717192	1
pred_R	KRAS	KEAP1	5	0.108696	0.749443	1
pred_R	KRAS	NOTCH2	1	0.0217391	0.380164	1
pred_R	KRAS	BRAF	2	0.0434783	1	1
pred_R	KRAS	KMT2A	2	0.0434783	0.687852	1
pred_R	KRAS	STK11	3	0.0652174	1	1
pred_R	CDKN2A	SMARCA4	2	0.0434783	1	1
pred_R	CDKN2A	KEAP1	5	0.108696	0.256738	1
pred_R	CDKN2A	NOTCH2	2	0.0434783	0.597524	1
pred_R	CDKN2A	BRAF	2	0.0434783	0.597524	1
pred_R	CDKN2A	KMT2A	3	0.0652174	0.163185	1
pred_R	CDKN2A	STK11	1	0.0217391	0.664087	1
pred_R	SMARCA4	KEAP1	4	0.0869565	0.706488	1
pred_R	SMARCA4	NOTCH2	2	0.0434783	0.597524	1
pred_R	SMARCA4	BRAF	1	0.0217391	1	1
pred_R	SMARCA4	KMT2A	2	0.0434783	0.636095	1
pred_R	SMARCA4	STK11	2	0.0434783	1	1
pred_R	KEAP1	NOTCH2	3	0.0652174	0.375189	1
pred_R	KEAP1	BRAF	0	0	0.156841	1
pred_R	KEAP1	KMT2A	2	0.0434783	1	1
pred_R	KEAP1	STK11	1	0.0217391	0.242837	1
pred_R	NOTCH2	BRAF	1	0.0217391	1	1
pred_R	NOTCH2	KMT2A	2	0.0434783	0.221409	1
pred_R	NOTCH2	STK11	1	0.0217391	1	1
pred_R	BRAF	KMT2A	1	0.0217391	1	1
pred_R	BRAF	STK11	0	0	0.571302	1
pred_R	KMT2A	STK11	0	0	0.324801	1

### Sheet: Supp_Table3
gene	pred_R (%)	pred_NR (%)	pval	pval_bh
KMT2A	0.152174	0.0327869	0.00563561	0.0225424
NOTCH2	0.130435	0.0218579	0.00538082	0.0225424
BRAF	0.130435	0.0382514	0.0266731	0.0711282
KEAP1	0.326087	0.202186	0.0793757	0.158751
SMARCA4	0.217391	0.15847	0.3807	0.575951
STK11	0.173913	0.240437	0.431963	0.575951
CDKN2A	0.217391	0.180328	0.534212	0.610528
KRAS	0.391304	0.409836	0.867825	0.867825

### Sheet: Supp_Table4
cancer_type	desert	excluded	inflamed
BLCA	107	146	121
BRCA	450	233	263
CESC	51	107	83
COADREAD	80	376	29
ESCA	32	84	39
HNSC	70	220	126
LUAD	56	203	202
LUSC	67	274	112
OV	38	20	9
SKCM	64	3	68
Total	1015	1666	1052
